# Amino acid competition shapes *Acinetobacter baumannii* gut carriage

**DOI:** 10.1101/2024.10.19.619093

**Authors:** Xiaomei Ren, R. Mason Clark, Dziedzom A. Bansah, Elizabeth N. Varner, Connor R. Tiffany, Kanchan Jaswal, John H. Geary, Olivia A. Todd, Jonathan D. Winkelman, Elliot S. Friedman, Babette S. Zemel, Gary D. Wu, Joseph P. Zackular, William H. DePas, Judith Behnsen, Lauren D. Palmer

## Abstract

Antimicrobial resistance is an urgent threat to human health. Asymptomatic colonization is often critical for persistence of antimicrobial-resistant pathogens. Gut colonization by the antimicrobial-resistant priority pathogen *Acinetobacter baumannii* is associated with increased risk of clinical infection. Ecological factors shaping *A. baumannii* gut colonization remain unclear. Here we show that *A. baumannii* and other pathogenic *Acinetobacter* evolved to utilize the amino acid ornithine, a non-preferred carbon source. *A. baumannii* utilizes ornithine to compete with the resident microbiota and persist in the gut in mice. Supplemental dietary ornithine promotes long-term fecal shedding of *A. baumannii*. By contrast, supplementation of a preferred carbon source—monosodium glutamate (MSG)— abolishes the requirement for *A. baumannii* ornithine catabolism. Additionally, we report evidence for diet promoting *A. baumannii* gut carriage in humans. Together, these results highlight that evolution of ornithine catabolism allows *A. baumannii* to compete with the microbiota in the gut, a reservoir for pathogen spread.
