## Supplementary material for "Amino acid competition shapes *Acinetobacter baumannii* gut carriage": Table S2

Table S2: A. baumannii astRNOP													manual annotation	manual annotation	manual annotation
NCBI accession	Strain	AstR	AstN	AstO	AstP	AstR_copies	AstN_copies	AstO_copies	AstP_copies	all_present	all_absent	mixed	all_present_m	all_absent_m	mixed_m	Notes
GCF_001077555.2	Acinetobacter baumannii B8342	['GCF_001077555_2_WP_002001056.1']				1	0	0	0	FALSE	FALSE	TRUE	FALSE	FALSE	TRUE
GCF_001077965.2	Acinetobacter baumannii B8300	['GCF_001077965_2_WP_002122570.1']	['GCF_001077965_2_WP_001058615.1']		['GCF_001077965_2_WP_049590681.1']	1	1	0	1	FALSE	FALSE	TRUE	TRUE	FALSE	FALSE
GCF_001432595.1	Acinetobacter baumannii ABBL021	['GCF_001432595_1_WP_002001056.1']	['GCF_001432595_1_WP_033857120.1', 'GCF_001432595_1_WP_153904629.1']	['GCF_001432595_1_WP_000972689.1']		1	2	1	0	FALSE	FALSE	TRUE	TRUE	FALSE	FALSE	Poor assembly, contig borders in AstRNOP
GCF_001891205.1	Acinetobacter baumannii RB-1399	['GCF_001891205_1_WP_002001056.1']		['GCF_001891205_1_WP_068528528.1', 'GCF_001891205_1_WP_072618793.1']	['GCF_001891205_1_WP_072618794.1']	1	0	2	1	FALSE	FALSE	TRUE	TRUE	FALSE	FALSE	Poor assembly, contig borders in AstRNOP
GCF_002136685.1	Acinetobacter baumannii ARLG-1782	['GCF_002136685_1_WP_002001056.1']		['GCF_002136685_1_WP_000972682.1']	['GCF_002136685_1_WP_000042093.1']	1	0	1	1	FALSE	FALSE	TRUE	TRUE	FALSE	FALSE	Poor assembly, contig borders in AstRNOP
GCF_002136955.1	Acinetobacter baumannii ARLG-1877			['GCF_002136955_1_WP_079548312.1']	['GCF_002136955_1_WP_000042092.1']	0	0	1	1	FALSE	FALSE	TRUE	FALSE	FALSE	TRUE
GCF_002142945.1	Acinetobacter baumannii ARLG1846	['GCF_002142945_1_WP_002001056.1']	['GCF_002142945_1_WP_139844083.1']			1	1	0	0	FALSE	FALSE	TRUE	FALSE	FALSE	TRUE
GCF_002902885.1	Acinetobacter baumannii ABNIH28	['GCF_002902885_1_WP_002001056.1']	['GCF_002902885_1_WP_017725625.1']			1	1	0	0	FALSE	FALSE	TRUE	FALSE	FALSE	TRUE
GCF_003812065.1	Acinetobacter baumannii FDAARGOS_540	['GCF_003812065_1_WP_002122570.1']	['GCF_003812065_1_WP_001058615.1']		['GCF_003812065_1_WP_213070215.1']	1	1	0	1	FALSE	FALSE	TRUE	FALSE	FALSE	TRUE
GCF_003812385.1	Acinetobacter baumannii FDAARGOS_533	['GCF_003812385_1_WP_002001056.1']				1	0	0	0	FALSE	FALSE	TRUE	FALSE	FALSE	TRUE
GCF_003948415.1	Acinetobacter baumannii TG16747	['GCF_003948415_1_WP_002001056.1']	['GCF_003948415_1_WP_017725625.1']			1	1	0	0	FALSE	FALSE	TRUE	FALSE	FALSE	TRUE
GCF_008709685.1	Acinetobacter baumannii 2375	['GCF_008709685_1_WP_002001056.1']	['GCF_008709685_1_WP_071209625.1']	['GCF_008709685_1_WP_071209624.1']		1	1	1	0	FALSE	FALSE	TRUE	FALSE	FALSE	TRUE	AstP present but truncated
GCF_008802935.1	Acinetobacter baumannii CAM180-1	['GCF_008802935_1_WP_002001056.1']	['GCF_008802935_1_WP_017725625.1']			1	1	0	0	FALSE	FALSE	TRUE	FALSE	FALSE	TRUE
GCF_012931605.1	Acinetobacter baumannii Ab-C102	['GCF_012931605_1_WP_002122570.1']	['GCF_012931605_1_WP_001058615.1']		['GCF_012931605_1_WP_000042095.1']	1	1	0	1	FALSE	FALSE	TRUE	TRUE	FALSE	FALSE
GCF_013416275.1	Acinetobacter baumannii DT01139C	['GCF_013416275_1_WP_002001056.1']	['GCF_013416275_1_WP_017725625.1']			1	1	0	0	FALSE	FALSE	TRUE	FALSE	FALSE	TRUE
GCF_013787185.1	Acinetobacter baumannii 36-1512	['GCF_013787185_1_WP_002001056.1']	['GCF_013787185_1_WP_017725625.1']			1	1	0	0	FALSE	FALSE	TRUE	FALSE	FALSE	TRUE
GCF_016117795.1	Acinetobacter baumannii FDAARGOS_917	['GCF_016117795_1_WP_001984922.1']	['GCF_016117795_1_WP_001058609.1']		['GCF_016117795_1_WP_000041930.1']	1	1	0	1	FALSE	FALSE	TRUE	TRUE	FALSE	FALSE
GCF_016654265.1	Acinetobacter baumannii CriePir307	['GCF_016654265_1_WP_002122570.1']	['GCF_016654265_1_WP_001058615.1']		['GCF_016654265_1_WP_000042095.1']	1	1	0	1	FALSE	FALSE	TRUE	TRUE	FALSE	FALSE
GCF_018831125.1	Acinetobacter baumannii D46	['GCF_018831125_1_WP_002001056.1']	['GCF_018831125_1_WP_001058605.1']		['GCF_018831125_1_WP_004736069.1']	1	1	0	1	FALSE	FALSE	TRUE	TRUE	FALSE	FALSE
GCF_019076685.1	Acinetobacter baumannii CAb-65	['GCF_019076685_1_WP_002001056.1']	['GCF_019076685_1_WP_017725625.1']			1	1	0	0	FALSE	FALSE	TRUE	FALSE	FALSE	TRUE
GCF_019457735.1	Acinetobacter baumannii CNRAB1	['GCF_019457735_1_WP_002001056.1']	['GCF_019457735_1_WP_001058613.1']	['GCF_019457735_1_WP_000972689.1']		1	1	1	0	FALSE	FALSE	TRUE	FALSE	FALSE	TRUE	AstP present but truncated
GCF_019703285.1	Acinetobacter baumannii OCU Ac18	['GCF_019703285_1_WP_002122570.1']	['GCF_019703285_1_WP_001058615.1']		['GCF_019703285_1_WP_000042095.1']	1	1	0	1	FALSE	FALSE	TRUE	TRUE	FALSE	FALSE
GCF_024749425.1	Acinetobacter baumannii OC073	['GCF_024749425_1_WP_002001056.1']	['GCF_024749425_1_WP_001058605.1']	['GCF_024749425_1_WP_000972695.1']		1	1	1	0	FALSE	FALSE	TRUE	TRUE	FALSE	FALSE
GCF_024749505.1	Acinetobacter baumannii OC061	['GCF_024749505_1_WP_002001056.1']	['GCF_024749505_1_WP_017725625.1']			1	1	0	0	FALSE	FALSE	TRUE	FALSE	FALSE	TRUE
GCF_026189845.2	Acinetobacter baumannii T190	['GCF_026189845_2_WP_002001056.1']	['GCF_026189845_2_WP_017725625.1']			1	1	0	0	FALSE	FALSE	TRUE	FALSE	FALSE	TRUE
GCF_000682415.1	Acinetobacter baumannii 1598530	['GCF_000682415_1_WP_002001056.1']	['GCF_000682415_1_WP_023897074.1']	['GCF_000682415_1_WP_032046699.1']		1	1	1	0	FALSE	FALSE	TRUE	TRUE	FALSE	FALSE
GCF_000368525.1	Acinetobacter baumannii NIPH 190	['GCF_000368525_1_WP_002122570.1']	['GCF_000368525_1_WP_001058615.1']			1	1	0	0	FALSE	FALSE	TRUE	FALSE	FALSE	TRUE
GCF_000297575.1	Acinetobacter baumannii WC-692	['GCF_000297575_1_WP_002073012.1']		['GCF_000297575_1_WP_000972686.1']	['GCF_000297575_1_WP_000042087.1']	1	0	1	1	FALSE	FALSE	TRUE	FALSE	FALSE	TRUE
GCF_000731965.1	Acinetobacter baumannii BM4587	['GCF_000731965_1_WP_031379935.1']	['GCF_000731965_1_WP_031380028.1']	['GCF_000731965_1_WP_031380029.1']	['GCF_000731965_1_WP_031380030.1']	1	1	1	1	TRUE	FALSE	FALSE	TRUE	FALSE	FALSE
GCF_000746645.1	Acinetobacter baumannii AB30	['GCF_000746645_1_WP_002001056.1']	['GCF_000746645_1_WP_024437390.1']	['GCF_000746645_1_WP_024437389.1']	['GCF_000746645_1_WP_024437388.1']	1	1	1	1	TRUE	FALSE	FALSE	TRUE	FALSE	FALSE
GCF_000759395.1	Acinetobacter baumannii MAR002	['GCF_000759395_1_WP_002001056.1']	['GCF_000759395_1_WP_045900741.1']	['GCF_000759395_1_WP_045900740.1']	['GCF_000759395_1_WP_005111667.1']	1	1	1	1	TRUE	FALSE	FALSE	TRUE	FALSE	FALSE
GCF_000805045.1	Acinetobacter baumannii 2011BJAB9	['GCF_000805045_1_WP_002001056.1']	['GCF_000805045_1_WP_020752932.1']	['GCF_000805045_1_WP_020752933.1']	['GCF_000805045_1_WP_000042092.1']	1	1	1	1	TRUE	FALSE	FALSE	TRUE	FALSE	FALSE
GCF_000814345.1	Acinetobacter baumannii 6200	['GCF_000814345_1_WP_002001056.1']	['GCF_000814345_1_WP_039245049.1']	['GCF_000814345_1_WP_029424302.1']	['GCF_000814345_1_WP_000042086.1']	1	1	1	1	TRUE	FALSE	FALSE	TRUE	FALSE	FALSE
GCF_001077575.1	Acinetobacter baumannii SP1917	['GCF_001077575_1_WP_002001056.1']	['GCF_001077575_1_WP_023897074.1']	['GCF_001077575_1_WP_045544400.1']	['GCF_001077575_1_WP_045544399.1']	1	1	1	1	TRUE	FALSE	FALSE	TRUE	FALSE	FALSE
GCF_001077655.1	Acinetobacter baumannii Ab04-mff	['GCF_001077655_1_WP_002001056.1']	['GCF_001077655_1_WP_005120336.1']	['GCF_001077655_1_WP_000972691.1']	['GCF_001077655_1_WP_000042092.1']	1	1	1	1	TRUE	FALSE	FALSE	TRUE	FALSE	FALSE
GCF_001261895.2	Acinetobacter baumannii R2090	['GCF_001261895_2_WP_002001056.1']	['GCF_001261895_2_WP_001058616.1']	['GCF_001261895_2_WP_000972678.1', 'GCF_001261895_2_WP_000972682.1']	['GCF_001261895_2_WP_000042090.1']	1	1	2	1	TRUE	FALSE	FALSE	TRUE	FALSE	FALSE
GCF_001399655.1	Acinetobacter baumannii D36	['GCF_001399655_1_WP_000368712.1']	['GCF_001399655_1_WP_001058619.1']	['GCF_001399655_1_WP_000972685.1']	['GCF_001399655_1_WP_000042089.1']	1	1	1	1	TRUE	FALSE	FALSE	TRUE	FALSE	FALSE
GCF_001518715.1	Acinetobacter baumannii HUMC1					0	0	0	0	FALSE	TRUE	FALSE	FALSE	TRUE	FALSE
GCF_001612025.1	Acinetobacter baumannii AB967	['GCF_001612025_1_WP_062936837.1']	['GCF_001612025_1_WP_062936816.1']	['GCF_001612025_1_WP_062936817.1']	['GCF_001612025_1_WP_062936818.1']	1	1	1	1	TRUE	FALSE	FALSE	TRUE	FALSE	FALSE
GCF_001648035.1	Acinetobacter baumannii A457	['GCF_001648035_1_WP_064480001.1']	['GCF_001648035_1_WP_064479995.1']	['GCF_001648035_1_WP_032046699.1']	['GCF_001648035_1_WP_000042092.1']	1	1	1	1	TRUE	FALSE	FALSE	TRUE	FALSE	FALSE
GCF_001693095.1	Acinetobacter baumannii 3.5D	['GCF_001693095_1_WP_002001056.1']	['GCF_001693095_1_WP_001058620.1']	['GCF_001693095_1_WP_000972677.1']	['GCF_001693095_1_WP_000042091.1']	1	1	1	1	TRUE	FALSE	FALSE	TRUE	FALSE	FALSE
GCF_001693105.1	Acinetobacter baumannii 192/2C	['GCF_001693105_1_WP_064480001.1']	['GCF_001693105_1_WP_001058620.1']	['GCF_001693105_1_WP_000972677.1']	['GCF_001693105_1_WP_065708861.1']	1	1	1	1	TRUE	FALSE	FALSE	TRUE	FALSE	FALSE
GCF_001693125.1	Acinetobacter baumannii 280/1C	['GCF_001693125_1_WP_002001056.1']	['GCF_001693125_1_WP_065707820.1']	['GCF_001693125_1_WP_065707819.1']	['GCF_001693125_1_WP_000041930.1']	1	1	1	1	TRUE	FALSE	FALSE	TRUE	FALSE	FALSE
GCF_001693195.1	Acinetobacter baumannii 29D2	['GCF_001693195_1_WP_002132626.1']	['GCF_001693195_1_WP_032011112.1']	['GCF_001693195_1_WP_000972682.1']	['GCF_001693195_1_WP_065719104.1']	1	1	1	1	TRUE	FALSE	FALSE	TRUE	FALSE	FALSE
GCF_001721705.1	Acinetobacter baumannii CA-17	['GCF_001721705_1_WP_002001056.1']	['GCF_001721705_1_WP_001058609.1']	['GCF_001721705_1_WP_004747894.1']	['GCF_001721705_1_WP_069370871.1']	1	1	1	1	TRUE	FALSE	FALSE	TRUE	FALSE	FALSE
GCF_001863785.1	Acinetobacter baumannii XH645	['GCF_001863785_1_WP_002001056.1']	['GCF_001863785_1_WP_065184732.1']	['GCF_001863785_1_WP_071225427.1']	['GCF_001863785_1_WP_071225428.1']	1	1	1	1	TRUE	FALSE	FALSE	TRUE	FALSE	FALSE
GCF_001864575.1	Acinetobacter baumannii XH681	['GCF_001864575_1_WP_002001056.1']	['GCF_001864575_1_WP_071243703.1']	['GCF_001864575_1_WP_004747894.1']	['GCF_001864575_1_WP_000041930.1']	1	1	1	1	TRUE	FALSE	FALSE	TRUE	FALSE	FALSE
GCF_001895125.2	Acinetobacter baumannii OCU_Ac16a	['GCF_001895125_2_WP_002001056.1']	['GCF_001895125_2_WP_001058625.1']	['GCF_001895125_2_WP_000972690.1']	['GCF_001895125_2_WP_000042086.1']	1	1	1	1	TRUE	FALSE	FALSE	TRUE	FALSE	FALSE
GCF_002014315.1	Acinetobacter baumannii ABUH396	['GCF_002014315_1_WP_002001056.1']	['GCF_002014315_1_WP_078202023.1']	['GCF_002014315_1_WP_078202022.1']	['GCF_002014315_1_WP_000042090.1']	1	1	1	1	TRUE	FALSE	FALSE	TRUE	FALSE	FALSE
GCF_002138175.1	Acinetobacter baumannii ARLG-1772	['GCF_002138175_1_WP_002001056.1']	['GCF_002138175_1_WP_086250484.1']	['GCF_002138175_1_WP_031978247.1']	['GCF_002138175_1_WP_000042092.1']	1	1	1	1	TRUE	FALSE	FALSE	TRUE	FALSE	FALSE
GCF_002142735.1	Acinetobacter baumannii ARLG-1785	['GCF_002142735_1_WP_002001056.1']	['GCF_002142735_1_WP_086261704.1']	['GCF_002142735_1_WP_086261703.1']	['GCF_002142735_1_WP_213034214.1']	1	1	1	1	TRUE	FALSE	FALSE	TRUE	FALSE	FALSE
GCF_002143345.1	Acinetobacter baumannii ARLG1862	['GCF_002143345_1_WP_002001056.1']	['GCF_002143345_1_WP_139844118.1']	['GCF_002143345_1_WP_000972690.1']	['GCF_002143345_1_WP_000042094.1']	1	1	1	1	TRUE	FALSE	FALSE	TRUE	FALSE	FALSE
GCF_002145095.1	Acinetobacter baumannii ARLG1891	['GCF_002145095_1_WP_002001056.1']	['GCF_002145095_1_WP_001058620.1']	['GCF_002145095_1_WP_039208325.1']	['GCF_002145095_1_WP_000042090.1']	1	1	1	1	TRUE	FALSE	FALSE	TRUE	FALSE	FALSE
GCF_002145155.1	Acinetobacter baumannii ARLG1902	['GCF_002145155_1_WP_002001056.1']	['GCF_002145155_1_WP_086377297.1']	['GCF_002145155_1_WP_086377298.1']	['GCF_002145155_1_WP_213071031.1']	1	1	1	1	TRUE	FALSE	FALSE	TRUE	FALSE	FALSE
GCF_002148745.1	Acinetobacter baumannii ARLG1933	['GCF_002148745_1_WP_002001056.1']	['GCF_002148745_1_WP_213034660.1']	['GCF_002148745_1_WP_032014217.1']	['GCF_002148745_1_WP_190596176.1']	1	1	1	1	TRUE	FALSE	FALSE	TRUE	FALSE	FALSE
GCF_002573725.1	Acinetobacter baumannii 151/1C	['GCF_002573725_1_WP_002001056.1']	['GCF_002573725_1_WP_065707820.1']	['GCF_002573725_1_WP_065707819.1']	['GCF_002573725_1_WP_000041930.1']	1	1	1	1	TRUE	FALSE	FALSE	TRUE	FALSE	FALSE
GCF_002573735.1	Acinetobacter baumannii 29R1	['GCF_002573735_1_WP_002001056.1']	['GCF_002573735_1_WP_098732646.1']	['GCF_002573735_1_WP_000972682.1']	['GCF_002573735_1_WP_045544399.1']	1	1	1	1	TRUE	FALSE	FALSE	TRUE	FALSE	FALSE
GCF_002573825.1	Acinetobacter baumannii O1D3-2	['GCF_002573825_1_WP_002001056.1']	['GCF_002573825_1_WP_001058609.1']	['GCF_002573825_1_WP_004747894.1']	['GCF_002573825_1_WP_032051054.1']	1	1	1	1	TRUE	FALSE	FALSE	TRUE	FALSE	FALSE
GCF_002573875.1	Acinetobacter baumannii PLG9P835	['GCF_002573875_1_WP_011858739.1']	['GCF_002573875_1_WP_098728565.1']	['GCF_002573875_1_WP_032046699.1']	['GCF_002573875_1_WP_213064998.1']	1	1	1	1	TRUE	FALSE	FALSE	TRUE	FALSE	FALSE
GCF_002573915.1	Acinetobacter baumannii Gaensemehl-2	['GCF_002573915_1_WP_002001056.1']	['GCF_002573915_1_WP_032014216.1']	['GCF_002573915_1_WP_032014217.1']	['GCF_002573915_1_WP_000042092.1']	1	1	1	1	TRUE	FALSE	FALSE	TRUE	FALSE	FALSE
GCF_002727055.2	Acinetobacter baumannii I43	['GCF_002727055_2_WP_002001056.1']	['GCF_002727055_2_WP_001058625.1']	['GCF_002727055_2_WP_000972690.1']	['GCF_002727055_2_WP_000042086.1']	1	1	1	1	TRUE	FALSE	FALSE	TRUE	FALSE	FALSE
GCF_003007245.1	Acinetobacter baumannii AB5	['GCF_003007245_1_WP_002001056.1']	['GCF_003007245_1_WP_106440346.1']	['GCF_003007245_1_WP_106440347.1']	['GCF_003007245_1_WP_213065187.1']	1	1	1	1	TRUE	FALSE	FALSE	TRUE	FALSE	FALSE
GCF_003057525.1	Acinetobacter baumannii ACM-1	['GCF_003057525_1_WP_002001056.1']	['GCF_003057525_1_WP_108509520.1']	['GCF_003057525_1_WP_000972690.1']	['GCF_003057525_1_WP_213066474.1']	1	1	1	1	TRUE	FALSE	FALSE	TRUE	FALSE	FALSE
GCF_003231175.1	Acinetobacter baumannii WE2714	['GCF_003231175_1_WP_002001056.1']	['GCF_003231175_1_WP_001058609.1']	['GCF_003231175_1_WP_004747894.1']	['GCF_003231175_1_WP_000041930.1']	1	1	1	1	TRUE	FALSE	FALSE	TRUE	FALSE	FALSE
GCF_003231185.1	Acinetobacter baumannii B7	['GCF_003231185_1_WP_002001056.1']	['GCF_003231185_1_WP_031986135.1']	['GCF_003231185_1_WP_000972690.1']	['GCF_003231185_1_WP_213066870.1']	1	1	1	1	TRUE	FALSE	FALSE	TRUE	FALSE	FALSE
GCF_003431385.1	Acinetobacter baumannii 7804	['GCF_003431385_1_WP_002001056.1']	['GCF_003431385_1_WP_001058605.1']	['GCF_003431385_1_WP_117345837.1']	['GCF_003431385_1_WP_004736069.1']	1	1	1	1	TRUE	FALSE	FALSE	TRUE	FALSE	FALSE
GCF_003431865.1	Acinetobacter baumannii AR_0070	['GCF_003431865_1_WP_002001056.1']	['GCF_003431865_1_WP_001058603.1']	['GCF_003431865_1_WP_000972683.1']	['GCF_003431865_1_WP_000042086.1']	1	1	1	1	TRUE	FALSE	FALSE	TRUE	FALSE	FALSE
GCF_003522665.1	Acinetobacter baumannii 9201					0	0	0	0	FALSE	TRUE	FALSE	FALSE	TRUE	FALSE
GCF_003939565.1	Acinetobacter baumannii AB_353	['GCF_003939565_1_WP_002132626.1']	['GCF_003939565_1_WP_125267230.1']	['GCF_003939565_1_WP_125267231.1']	['GCF_003939565_1_WP_005124429.1']	1	1	1	1	TRUE	FALSE	FALSE	TRUE	FALSE	FALSE
GCF_003948385.1	Acinetobacter baumannii TG87880	['GCF_003948385_1_WP_002001056.1']	['GCF_003948385_1_WP_125500972.1']	['GCF_003948385_1_WP_024439157.1']	['GCF_003948385_1_WP_000042094.1']	1	1	1	1	TRUE	FALSE	FALSE	TRUE	FALSE	FALSE
GCF_003948495.1	Acinetobacter baumannii TG22158	['GCF_003948495_1_WP_002001056.1']	['GCF_003948495_1_WP_125508984.1']	['GCF_003948495_1_WP_000972690.1']	['GCF_003948495_1_WP_000042086.1']	1	1	1	1	TRUE	FALSE	FALSE	TRUE	FALSE	FALSE
GCF_003948835.1	Acinetobacter baumannii TG69784	['GCF_003948835_1_WP_002001056.1']	['GCF_003948835_1_WP_032060855.1']	['GCF_003948835_1_WP_031960057.1']	['GCF_003948835_1_WP_000042094.1']	1	1	1	1	TRUE	FALSE	FALSE	TRUE	FALSE	FALSE
GCF_003970215.1	Acinetobacter baumannii AM107	['GCF_003970215_1_WP_002001056.1']	['GCF_003970215_1_WP_213075356.1']	['GCF_003970215_1_WP_000972690.1']	['GCF_003970215_1_WP_000042088.1']	1	1	1	1	TRUE	FALSE	FALSE	TRUE	FALSE	FALSE
GCF_003994455.1	Acinetobacter baumannii AB18PR065	['GCF_003994455_1_WP_002001056.1']	['GCF_003994455_1_WP_032011112.1']	['GCF_003994455_1_WP_000972683.1']	['GCF_003994455_1_WP_000042093.1']	1	1	1	1	TRUE	FALSE	FALSE	TRUE	FALSE	FALSE
GCF_004028375.1	Acinetobacter baumannii A52	['GCF_004028375_1_WP_011858739.1']	['GCF_004028375_1_WP_104159619.1']	['GCF_004028375_1_WP_005135514.1']	['GCF_004028375_1_WP_000041929.1']	1	1	1	1	TRUE	FALSE	FALSE	TRUE	FALSE	FALSE
GCF_004153295.1	Acinetobacter baumannii C1T1-1	['GCF_004153295_1_WP_002001056.1']	['GCF_004153295_1_WP_130067074.1']	['GCF_004153295_1_WP_130037766.1']	['GCF_004153295_1_WP_032051054.1']	1	1	1	1	TRUE	FALSE	FALSE	TRUE	FALSE	FALSE
GCF_004194555.1	Acinetobacter baumannii NCIMB 8209					0	0	0	0	FALSE	TRUE	FALSE	FALSE	TRUE	FALSE
GCF_004354125.1	Acinetobacter baumannii AB053	['GCF_004354125_1_WP_002001056.1']	['GCF_004354125_1_WP_133223755.1']	['GCF_004354125_1_WP_133223754.1']	['GCF_004354125_1_WP_000042092.1']	1	1	1	1	TRUE	FALSE	FALSE	TRUE	FALSE	FALSE
GCF_004354145.1	Acinetobacter baumannii AB046	['GCF_004354145_1_WP_002001056.1']	['GCF_004354145_1_WP_133237882.1']	['GCF_004354145_1_WP_133237883.1']	['GCF_004354145_1_WP_000042093.1']	1	1	1	1	TRUE	FALSE	FALSE	TRUE	FALSE	FALSE
GCF_004354165.1	Acinetobacter baumannii AB047	['GCF_004354165_1_WP_002001056.1']	['GCF_004354165_1_WP_133238564.1']	['GCF_004354165_1_WP_004841914.1']	['GCF_004354165_1_WP_213075285.1']	1	1	1	1	TRUE	FALSE	FALSE	TRUE	FALSE	FALSE
GCF_004564115.1	Acinetobacter baumannii 39741					0	0	0	0	FALSE	TRUE	FALSE	FALSE	TRUE	FALSE
GCF_004758865.1	Acinetobacter baumannii CIAT758	['GCF_004758865_1_WP_002001056.1']	['GCF_004758865_1_WP_005120336.1']	['GCF_004758865_1_WP_000972691.1']	['GCF_004758865_1_WP_000042092.1']	1	1	1	1	TRUE	FALSE	FALSE	TRUE	FALSE	FALSE
GCF_004912245.1	Acinetobacter baumannii SCPM-O-B-8557(136)	['GCF_004912245_1_WP_002132626.1']	['GCF_004912245_1_WP_136512789.1']	['GCF_004912245_1_WP_136512790.1']	['GCF_004912245_1_WP_213075519.1']	1	1	1	1	TRUE	FALSE	FALSE	TRUE	FALSE	FALSE
GCF_005280675.1	Acinetobacter baumannii SP304	['GCF_005280675_1_WP_011858739.1']	['GCF_005280675_1_WP_137344930.1']	['GCF_005280675_1_WP_005139790.1']	['GCF_005280675_1_WP_032025823.1']	1	1	1	1	TRUE	FALSE	FALSE	TRUE	FALSE	FALSE
GCF_006491875.1	Acinetobacter baumannii MRSN31468	['GCF_006491875_1_WP_002001056.1']	['GCF_006491875_1_WP_032039106.1']	['GCF_006491875_1_WP_000972682.1']	['GCF_006491875_1_WP_000042094.1']	1	1	1	1	TRUE	FALSE	FALSE	TRUE	FALSE	FALSE
GCF_006492965.1	Acinetobacter baumannii MRSN32797	['GCF_006492965_1_WP_002001056.1']	['GCF_006492965_1_WP_001058625.1']	['GCF_006492965_1_WP_000972690.1']	['GCF_006492965_1_WP_000042086.1']	1	1	1	1	TRUE	FALSE	FALSE	TRUE	FALSE	FALSE
GCF_006494285.1	Acinetobacter baumannii MRSN11816					0	0	0	0	FALSE	TRUE	FALSE	FALSE	TRUE	FALSE
GCF_006494665.1	Acinetobacter baumannii MRSN11663	['GCF_006494665_1_WP_002001056.1']	['GCF_006494665_1_WP_094850423.1']	['GCF_006494665_1_WP_000972690.1']	['GCF_006494665_1_WP_000042088.1']	1	1	1	1	TRUE	FALSE	FALSE	TRUE	FALSE	FALSE
GCF_006843645.1	Acinetobacter baumannii UPAB1	['GCF_006843645_1_WP_002001056.1']	['GCF_006843645_1_WP_001058605.1']	['GCF_006843645_1_WP_000972695.1']	['GCF_006843645_1_WP_004736069.1']	1	1	1	1	TRUE	FALSE	FALSE	TRUE	FALSE	FALSE
GCF_007107525.1	Acinetobacter baumannii J9	['GCF_007107525_1_WP_002001056.1']	['GCF_007107525_1_WP_002065068.1']	['GCF_007107525_1_WP_000972692.1']	['GCF_007107525_1_WP_057045444.1']	1	1	1	1	TRUE	FALSE	FALSE	TRUE	FALSE	FALSE
GCF_008124045.1	Acinetobacter baumannii PG20180064	['GCF_008124045_1_WP_002001056.1']	['GCF_008124045_1_WP_096639687.1']	['GCF_008124045_1_WP_096639686.1']	['GCF_008124045_1_WP_215902037.1']	1	1	1	1	TRUE	FALSE	FALSE	TRUE	FALSE	FALSE
GCF_008632635.1	Acinetobacter baumannii K09-14	['GCF_008632635_1_WP_002132626.1']	['GCF_008632635_1_WP_001058617.1']	['GCF_008632635_1_WP_032003225.1', 'GCF_008632635_1_WP_150205149.1']	['GCF_008632635_1_WP_045544399.1']	1	1	2	1	TRUE	FALSE	FALSE	TRUE	FALSE	FALSE
GCF_008801795.1	Acinetobacter baumannii 161514	['GCF_008801795_1_WP_002001056.1']	['GCF_008801795_1_WP_001058609.1']	['GCF_008801795_1_WP_150967117.1']	['GCF_008801795_1_WP_000041930.1']	1	1	1	1	TRUE	FALSE	FALSE	TRUE	FALSE	FALSE
GCF_009428985.1	Acinetobacter baumannii 5457	['GCF_009428985_1_WP_000368712.1']	['GCF_009428985_1_WP_001058619.1']	['GCF_009428985_1_WP_000972685.1']	['GCF_009428985_1_WP_000042089.1']	1	1	1	1	TRUE	FALSE	FALSE	TRUE	FALSE	FALSE
GCF_009740145.1	Acinetobacter baumannii XL380	['GCF_009740145_1_WP_002001056.1']	['GCF_009740145_1_WP_086267444.1']	['GCF_009740145_1_WP_057093181.1']	['GCF_009740145_1_WP_000042090.1']	1	1	1	1	TRUE	FALSE	FALSE	TRUE	FALSE	FALSE
GCF_009833005.1	Acinetobacter baumannii AbCAN2	['GCF_009833005_1_WP_002001056.1']	['GCF_009833005_1_WP_004841917.1']	['GCF_009833005_1_WP_159141782.1']	['GCF_009833005_1_WP_190596176.1']	1	1	1	1	TRUE	FALSE	FALSE	TRUE	FALSE	FALSE
GCF_010499945.1	Acinetobacter baumannii SP25	['GCF_010499945_1_WP_011858739.1']	['GCF_010499945_1_WP_137344930.1']	['GCF_010499945_1_WP_005139790.1']	['GCF_010499945_1_WP_032025823.1']	1	1	1	1	TRUE	FALSE	FALSE	TRUE	FALSE	FALSE
GCF_010500415.1	Acinetobacter baumannii SP935	['GCF_010500415_1_WP_002120489.1']	['GCF_010500415_1_WP_163048381.1']	['GCF_010500415_1_WP_000972690.1']	['GCF_010500415_1_WP_000042090.1']	1	1	1	1	TRUE	FALSE	FALSE	TRUE	FALSE	FALSE
GCF_010500545.1	Acinetobacter baumannii SP4433	['GCF_010500545_1_WP_002001056.1']	['GCF_010500545_1_WP_071209625.1']	['GCF_010500545_1_WP_163050018.1']	['GCF_010500545_1_WP_065087112.1']	1	1	1	1	TRUE	FALSE	FALSE	TRUE	FALSE	FALSE
GCF_012515875.1	Acinetobacter baumannii Ab17	['GCF_012515875_1_WP_002001056.1']	['GCF_012515875_1_WP_001058623.1']	['GCF_012515875_1_WP_168650747.1']	['GCF_012515875_1_WP_000042093.1']	1	1	1	1	TRUE	FALSE	FALSE	TRUE	FALSE	FALSE
GCF_012931625.1	Acinetobacter baumannii Ab-D10a-a	['GCF_012931625_1_WP_002001056.1']	['GCF_012931625_1_WP_031999674.1']	['GCF_012931625_1_WP_031999672.1']	['GCF_012931625_1_WP_000042092.1']	1	1	1	1	TRUE	FALSE	FALSE	TRUE	FALSE	FALSE
GCF_012931665.1	Acinetobacter baumannii Ab-C63	['GCF_012931665_1_WP_070166097.1']	['GCF_012931665_1_WP_103891261.1']	['GCF_012931665_1_WP_064194512.1']	['GCF_012931665_1_WP_070170896.1']	1	1	1	1	TRUE	FALSE	FALSE	TRUE	FALSE	FALSE
GCF_012934905.1	Acinetobacter baumannii VB82	['GCF_012934905_1_WP_002001056.1']	['GCF_012934905_1_WP_001058605.1']	['GCF_012934905_1_WP_000972695.1']	['GCF_012934905_1_WP_004736069.1']	1	1	1	1	TRUE	FALSE	FALSE	TRUE	FALSE	FALSE
GCF_012974585.1	Acinetobacter baumannii ABF9692	['GCF_012974585_1_WP_002001056.1']	['GCF_012974585_1_WP_020752932.1']	['GCF_012974585_1_WP_020752933.1']	['GCF_012974585_1_WP_000042092.1']	1	1	1	1	TRUE	FALSE	FALSE	TRUE	FALSE	FALSE
GCF_013377175.1	Acinetobacter baumannii A1429	['GCF_013377175_1_WP_002001056.1']	['GCF_013377175_1_WP_032030551.1']	['GCF_013377175_1_WP_032030552.1']	['GCF_013377175_1_WP_000042090.1']	1	1	1	1	TRUE	FALSE	FALSE	TRUE	FALSE	FALSE
GCF_013394285.1	Acinetobacter baumannii 29FS20	['GCF_013394285_1_WP_002001056.1']	['GCF_013394285_1_WP_001058608.1']	['GCF_013394285_1_WP_000972682.1']	['GCF_013394285_1_WP_000042081.1']	1	1	1	1	TRUE	FALSE	FALSE	TRUE	FALSE	FALSE
GCF_014159355.1	Acinetobacter baumannii WP4-W18-ESBL-11	['GCF_014159355_1_WP_002001056.1']	['GCF_014159355_1_WP_182639062.1']	['GCF_014159355_1_WP_000972695.1']	['GCF_014159355_1_WP_004736069.1']	1	1	1	1	TRUE	FALSE	FALSE	TRUE	FALSE	FALSE
GCF_014169655.1	Acinetobacter baumannii WP8-W18-ESBL-11					0	0	0	0	FALSE	TRUE	FALSE	FALSE	TRUE	FALSE
GCF_014322245.1	Acinetobacter baumannii DETAB-P2	['GCF_014322245_1_WP_002001056.1']	['GCF_014322245_1_WP_032014216.1']	['GCF_014322245_1_WP_032014217.1']	['GCF_014322245_1_WP_187142531.1']	1	1	1	1	TRUE	FALSE	FALSE	TRUE	FALSE	FALSE
GCF_014672735.1	Acinetobacter baumannii A118	['GCF_014672735_1_WP_002001056.1']	['GCF_014672735_1_WP_171945446.1']	['GCF_014672735_1_WP_000972682.1']	['GCF_014672735_1_WP_000042092.1']	1	1	1	1	TRUE	FALSE	FALSE	TRUE	FALSE	FALSE
GCF_014672775.1	Acinetobacter baumannii ATCC 17978	['GCF_014672775_1_WP_011858739.1']	['GCF_014672775_1_WP_005135515.1']	['GCF_014672775_1_WP_000972684.1']	['GCF_014672775_1_WP_000041929.1']	1	1	1	1	TRUE	FALSE	FALSE	TRUE	FALSE	FALSE
GCF_014858105.1	Acinetobacter baumannii INTEC_BI15	['GCF_014858105_1_WP_002001056.1']	['GCF_014858105_1_WP_190596172.1']	['GCF_014858105_1_WP_190596174.1']	['GCF_014858105_1_WP_190596176.1']	1	1	1	1	TRUE	FALSE	FALSE	TRUE	FALSE	FALSE
GCF_014926505.1	Acinetobacter baumannii INTEC_AI6	['GCF_014926505_1_WP_193329875.1']	['GCF_014926505_1_WP_193329876.1']	['GCF_014926505_1_WP_193329877.1']	['GCF_014926505_1_WP_000042092.1']	1	1	1	1	TRUE	FALSE	FALSE	TRUE	FALSE	FALSE
GCF_015571935.1	Acinetobacter baumannii Res13-Abat-PEA21-P4-01-A					0	0	0	0	FALSE	TRUE	FALSE	FALSE	TRUE	FALSE
GCF_016506315.1	Acinetobacter baumannii ACIN00243	['GCF_016506315_1_WP_198071437.1']	['GCF_016506315_1_WP_199939712.1']	['GCF_016506315_1_WP_199939710.1']	['GCF_016506315_1_WP_045544399.1']	1	1	1	1	TRUE	FALSE	FALSE	TRUE	FALSE	FALSE
GCF_016506845.1	Acinetobacter baumannii ACIN00176	['GCF_016506845_1_WP_002001056.1']	['GCF_016506845_1_WP_005129181.1']	['GCF_016506845_1_WP_004747894.1']	['GCF_016506845_1_WP_000041930.1']	1	1	1	1	TRUE	FALSE	FALSE	TRUE	FALSE	FALSE
GCF_016506985.1	Acinetobacter baumannii ACIN00156	['GCF_016506985_1_WP_002001056.1']	['GCF_016506985_1_WP_001058623.1']	['GCF_016506985_1_WP_000972682.1']	['GCF_016506985_1_WP_000042092.1']	1	1	1	1	TRUE	FALSE	FALSE	TRUE	FALSE	FALSE
GCF_016508455.1	Acinetobacter baumannii ACIN00181	['GCF_016508455_1_WP_002001056.1']	['GCF_016508455_1_WP_023897074.1']	['GCF_016508455_1_WP_199968286.1']	['GCF_016508455_1_WP_045544399.1']	1	1	1	1	TRUE	FALSE	FALSE	TRUE	FALSE	FALSE
GCF_016508565.1	Acinetobacter baumannii ACIN00161	['GCF_016508565_1_WP_002001056.1']	['GCF_016508565_1_WP_199971091.1']	['GCF_016508565_1_WP_000972692.1']	['GCF_016508565_1_WP_065087112.1']	1	1	1	1	TRUE	FALSE	FALSE	TRUE	FALSE	FALSE
GCF_016635075.1	Acinetobacter baumannii 3159	['GCF_016635075_1_WP_002001056.1']	['GCF_016635075_1_WP_001058620.1']	['GCF_016635075_1_WP_000972677.1']	['GCF_016635075_1_WP_000042091.1']	1	1	1	1	TRUE	FALSE	FALSE	TRUE	FALSE	FALSE
GCF_016654255.2	Acinetobacter baumannii CriePir306	['GCF_016654255_2_WP_002132626.1']	['GCF_016654255_2_WP_004747897.1']	['GCF_016654255_2_WP_004747894.1']	['GCF_016654255_2_WP_004747892.1']	1	1	1	1	TRUE	FALSE	FALSE	TRUE	FALSE	FALSE
GCF_016654345.2	Acinetobacter baumannii CriePir33	['GCF_016654345_2_WP_002001056.1']	['GCF_016654345_2_WP_024432413.1']	['GCF_016654345_2_WP_000972680.1']	['GCF_016654345_2_WP_000042090.1']	1	1	1	1	TRUE	FALSE	FALSE	TRUE	FALSE	FALSE
GCF_016654365.1	Acinetobacter baumannii CriePir158					0	0	0	0	FALSE	TRUE	FALSE	FALSE	TRUE	FALSE
GCF_017349115.1	Acinetobacter baumannii AC1561	['GCF_017349115_1_WP_002001056.1']	['GCF_017349115_1_WP_207272930.1']	['GCF_017349115_1_WP_136512790.1']	['GCF_017349115_1_WP_000042093.1']	1	1	1	1	TRUE	FALSE	FALSE	TRUE	FALSE	FALSE
GCF_017349155.1	Acinetobacter baumannii AC15139					0	0	0	0	FALSE	TRUE	FALSE	FALSE	TRUE	FALSE
GCF_017724155.1	Acinetobacter baumannii KSK10	['GCF_017724155_1_WP_002001056.1']	['GCF_017724155_1_WP_023897074.1']	['GCF_017724155_1_WP_045544400.1']	['GCF_017724155_1_WP_045544399.1']	1	1	1	1	TRUE	FALSE	FALSE	TRUE	FALSE	FALSE
GCF_017753625.1	Acinetobacter baumannii DETAB-E227	['GCF_017753625_1_WP_002001056.1']	['GCF_017753625_1_WP_038347568.1']	['GCF_017753625_1_WP_038347569.1']	['GCF_017753625_1_WP_000042093.1']	1	1	1	1	TRUE	FALSE	FALSE	TRUE	FALSE	FALSE
GCF_017939285.1	Acinetobacter baumannii MarinaZ4	['GCF_017939285_1_WP_002001056.1']	['GCF_017939285_1_WP_162285100.1']	['GCF_017939285_1_WP_162285099.1']	['GCF_017939285_1_WP_000042086.1']	1	1	1	1	TRUE	FALSE	FALSE	TRUE	FALSE	FALSE
GCF_018135585.1	Acinetobacter baumannii DETAB-P39	['GCF_018135585_1_WP_002001056.1']	['GCF_018135585_1_WP_021510593.1']	['GCF_018135585_1_WP_021510592.1']	['GCF_018135585_1_WP_021510591.1']	1	1	1	1	TRUE	FALSE	FALSE	TRUE	FALSE	FALSE
GCF_018221365.1	Acinetobacter baumannii Ab241	['GCF_018221365_1_WP_002001056.1']	['GCF_018221365_1_WP_001058609.1']	['GCF_018221365_1_WP_000972687.1']	['GCF_018221365_1_WP_000042092.1']	1	1	1	1	TRUE	FALSE	FALSE	TRUE	FALSE	FALSE
GCF_018863255.1	Acinetobacter baumannii Ab164	['GCF_018863255_1_WP_002001056.1']	['GCF_018863255_1_WP_216174582.1']	['GCF_018863255_1_WP_216174579.1']	['GCF_018863255_1_WP_216174576.1']	1	1	1	1	TRUE	FALSE	FALSE	TRUE	FALSE	FALSE
GCF_018863335.1	Acinetobacter baumannii Ab187	['GCF_018863335_1_WP_002001056.1']	['GCF_018863335_1_WP_216112885.1']	['GCF_018863335_1_WP_000972682.1']	['GCF_018863335_1_WP_000042092.1']	1	1	1	1	TRUE	FALSE	FALSE	TRUE	FALSE	FALSE
GCF_018863375.1	Acinetobacter baumannii Ab182	['GCF_018863375_1_WP_002001056.1']	['GCF_018863375_1_WP_216148298.1']	['GCF_018863375_1_WP_000972683.1']	['GCF_018863375_1_WP_000041930.1']	1	1	1	1	TRUE	FALSE	FALSE	TRUE	FALSE	FALSE
GCF_018883565.1	Acinetobacter baumannii VRL-M19	['GCF_018883565_1_WP_002001056.1']	['GCF_018883565_1_WP_216117869.1']	['GCF_018883565_1_WP_023897073.1']	['GCF_018883565_1_WP_043960394.1']	1	1	1	1	TRUE	FALSE	FALSE	TRUE	FALSE	FALSE
GCF_019903155.1	Acinetobacter baumannii E-011922	['GCF_019903155_1_WP_002001056.1']	['GCF_019903155_1_WP_223082116.1']	['GCF_019903155_1_WP_000972680.1']	['GCF_019903155_1_WP_223082115.1']	1	1	1	1	TRUE	FALSE	FALSE	TRUE	FALSE	FALSE
GCF_019903175.1	Acinetobacter baumannii 10_4	['GCF_019903175_1_WP_002001056.1']	['GCF_019903175_1_WP_223069454.1']	['GCF_019903175_1_WP_000972680.1']	['GCF_019903175_1_WP_223069453.1']	1	1	1	1	TRUE	FALSE	FALSE	TRUE	FALSE	FALSE
GCF_020271605.1	Acinetobacter baumannii LHC22-2					0	0	0	0	FALSE	TRUE	FALSE	FALSE	TRUE	FALSE
GCF_020810655.1	Acinetobacter baumannii RCH52	['GCF_020810655_1_WP_002120489.1']	['GCF_020810655_1_WP_068930438.1']	['GCF_020810655_1_WP_228414030.1']	['GCF_020810655_1_WP_214286665.1']	1	1	1	1	TRUE	FALSE	FALSE	TRUE	FALSE	FALSE
GCF_020982665.1	Acinetobacter baumannii PW12	['GCF_020982665_1_WP_002001056.1']	['GCF_020982665_1_WP_001058605.1']	['GCF_020982665_1_WP_000972695.1']	['GCF_020982665_1_WP_004736069.1']	1	1	1	1	TRUE	FALSE	FALSE	TRUE	FALSE	FALSE
GCF_020982745.1	Acinetobacter baumannii OG25					0	0	0	0	FALSE	TRUE	FALSE	FALSE	TRUE	FALSE
GCF_021460555.1	Acinetobacter baumannii MIN-005					0	0	0	0	FALSE	TRUE	FALSE	FALSE	TRUE	FALSE
GCF_021460825.1	Acinetobacter baumannii MIN-012	['GCF_021460825_1_WP_002001056.1']	['GCF_021460825_1_WP_145850439.1']	['GCF_021460825_1_WP_005139790.1']	['GCF_021460825_1_WP_032044383.1']	1	1	1	1	TRUE	FALSE	FALSE	TRUE	FALSE	FALSE
GCF_021484905.1	Acinetobacter baumannii MRSN 58	['GCF_021484905_1_WP_000368712.1']	['GCF_021484905_1_WP_001058619.1']	['GCF_021484905_1_WP_000972685.1']	['GCF_021484905_1_WP_000042089.1']	1	1	1	1	TRUE	FALSE	FALSE	TRUE	FALSE	FALSE
GCF_021726495.1	Acinetobacter baumannii Ab133-HEnv	['GCF_021726495_1_WP_002001056.1']	['GCF_021726495_1_WP_236753985.1']	['GCF_021726495_1_WP_078202022.1']	['GCF_021726495_1_WP_000042090.1']	1	1	1	1	TRUE	FALSE	FALSE	TRUE	FALSE	FALSE
GCF_021729465.1	Acinetobacter baumannii YC103	['GCF_021729465_1_WP_002001056.1']	['GCF_021729465_1_WP_140952512.1']	['GCF_021729465_1_WP_140952511.1']	['GCF_021729465_1_WP_000042086.1']	1	1	1	1	TRUE	FALSE	FALSE	TRUE	FALSE	FALSE
GCF_022342205.1	Acinetobacter baumannii 12918	['GCF_022342205_1_WP_002001056.1']	['GCF_022342205_1_WP_001058613.1']	['GCF_022342205_1_WP_000972689.1']	['GCF_022342205_1_WP_000042092.1']	1	1	1	1	TRUE	FALSE	FALSE	TRUE	FALSE	FALSE
GCF_022342285.1	Acinetobacter baumannii 13270	['GCF_022342285_1_WP_002001056.1']	['GCF_022342285_1_WP_196256664.1']	['GCF_022342285_1_WP_196256665.1']	['GCF_022342285_1_WP_196256666.1']	1	1	1	1	TRUE	FALSE	FALSE	TRUE	FALSE	FALSE
GCF_022369275.1	Acinetobacter baumannii M164-3	['GCF_022369275_1_WP_002001056.1']	['GCF_022369275_1_WP_114153742.1']	['GCF_022369275_1_WP_114153744.1']	['GCF_022369275_1_WP_000042086.1']	1	1	1	1	TRUE	FALSE	FALSE	TRUE	FALSE	FALSE
GCF_022459095.1	Acinetobacter baumannii AB177-VUB	['GCF_022459095_1_WP_002001056.1']	['GCF_022459095_1_WP_029424303.1']	['GCF_022459095_1_WP_029424302.1']	['GCF_022459095_1_WP_057078246.1']	1	1	1	1	TRUE	FALSE	FALSE	TRUE	FALSE	FALSE
GCF_022460155.2	Acinetobacter baumannii AB32-VUB	['GCF_022460155_2_WP_002067530.1']	['GCF_022460155_2_WP_001058623.1']	['GCF_022460155_2_WP_000972682.1']	['GCF_022460155_2_WP_000042092.1']	1	1	1	1	TRUE	FALSE	FALSE	TRUE	FALSE	FALSE
GCF_022466815.1	Acinetobacter baumannii DSM30011-VUB	['GCF_022466815_1_WP_002001056.1']	['GCF_022466815_1_WP_240367644.1']	['GCF_022466815_1_WP_000972682.1']	['GCF_022466815_1_WP_000042092.1']	1	1	1	1	TRUE	FALSE	FALSE	TRUE	FALSE	FALSE
GCF_022467435.1	Acinetobacter baumannii AB231-VUB					0	0	0	0	FALSE	TRUE	FALSE	FALSE	TRUE	FALSE
GCF_022605145.1	Acinetobacter baumannii AB5116	['GCF_022605145_1_WP_002001056.1']	['GCF_022605145_1_WP_005129181.1']	['GCF_022605145_1_WP_005129179.1']	['GCF_022605145_1_WP_000042092.1']	1	1	1	1	TRUE	FALSE	FALSE	TRUE	FALSE	FALSE
GCF_022937705.1	Acinetobacter baumannii A158	['GCF_022937705_1_WP_002001056.1']	['GCF_022937705_1_WP_245149393.1']	['GCF_022937705_1_WP_004841914.1']	['GCF_022937705_1_WP_000042092.1']	1	1	1	1	TRUE	FALSE	FALSE	TRUE	FALSE	FALSE
GCF_022937725.1	Acinetobacter baumannii A157	['GCF_022937725_1_WP_002001056.1']	['GCF_022937725_1_WP_162285100.1']	['GCF_022937725_1_WP_162285099.1']	['GCF_022937725_1_WP_000042086.1']	1	1	1	1	TRUE	FALSE	FALSE	TRUE	FALSE	FALSE
GCF_023004295.1	Acinetobacter baumannii PT041	['GCF_023004295_1_WP_011858739.1']	['GCF_023004295_1_WP_104159619.1']	['GCF_023004295_1_WP_005135514.1']	['GCF_023004295_1_WP_000041929.1']	1	1	1	1	TRUE	FALSE	FALSE	TRUE	FALSE	FALSE
GCF_023360975.1	Acinetobacter baumannii 6080					0	0	0	0	FALSE	TRUE	FALSE	FALSE	TRUE	FALSE
GCF_023371095.1	Acinetobacter baumannii 37	['GCF_023371095_1_WP_002001056.1']	['GCF_023371095_1_WP_078202023.1']	['GCF_023371095_1_WP_065707819.1']	['GCF_023371095_1_WP_000042090.1']	1	1	1	1	TRUE	FALSE	FALSE	TRUE	FALSE	FALSE
GCF_023499085.1	Acinetobacter baumannii CF251	['GCF_023499085_1_WP_002120489.1']	['GCF_023499085_1_WP_196085700.1']	['GCF_023499085_1_WP_249666480.1']	['GCF_023499085_1_WP_249666481.1']	1	1	1	1	TRUE	FALSE	FALSE	TRUE	FALSE	FALSE
GCF_023499155.1	Acinetobacter baumannii CF234	['GCF_023499155_1_WP_002001056.1']	['GCF_023499155_1_WP_249668608.1']	['GCF_023499155_1_WP_032014217.1']	['GCF_023499155_1_WP_190596176.1']	1	1	1	1	TRUE	FALSE	FALSE	TRUE	FALSE	FALSE
GCF_023517235.1	Acinetobacter baumannii DETAB-P65	['GCF_023517235_1_WP_002132626.1']	['GCF_023517235_1_WP_071210388.1']	['GCF_023517235_1_WP_000972683.1']	['GCF_023517235_1_WP_000042094.1']	1	1	1	1	TRUE	FALSE	FALSE	TRUE	FALSE	FALSE
GCF_023896375.1	Acinetobacter baumannii AB34	['GCF_023896375_1_WP_002001056.1']	['GCF_023896375_1_WP_252463322.1']	['GCF_023896375_1_WP_000972695.1']	['GCF_023896375_1_WP_252463321.1']	1	1	1	1	TRUE	FALSE	FALSE	TRUE	FALSE	FALSE
GCF_023896495.1	Acinetobacter baumannii AB29	['GCF_023896495_1_WP_002001056.1']	['GCF_023896495_1_WP_001058609.1']	['GCF_023896495_1_WP_004747894.1']	['GCF_023896495_1_WP_213702560.1']	1	1	1	1	TRUE	FALSE	FALSE	TRUE	FALSE	FALSE
GCF_023981045.1	Acinetobacter baumannii XH1056	['GCF_023981045_1_WP_002001056.1']	['GCF_023981045_1_WP_020752932.1']	['GCF_023981045_1_WP_020752933.1']	['GCF_023981045_1_WP_000042092.1']	1	1	1	1	TRUE	FALSE	FALSE	TRUE	FALSE	FALSE
GCF_024138435.1	Acinetobacter baumannii UC24371	['GCF_024138435_1_WP_002001056.1']	['GCF_024138435_1_WP_045900741.1']	['GCF_024138435_1_WP_045900740.1']	['GCF_024138435_1_WP_005111667.1']	1	1	1	1	TRUE	FALSE	FALSE	TRUE	FALSE	FALSE
GCF_024139015.1	Acinetobacter baumannii UC20804					0	0	0	0	FALSE	TRUE	FALSE	FALSE	TRUE	FALSE
GCF_024173565.1	Acinetobacter baumannii AB0002	['GCF_024173565_1_WP_002001056.1']	['GCF_024173565_1_WP_045900741.1']	['GCF_024173565_1_WP_045900740.1']	['GCF_024173565_1_WP_005111667.1']	1	1	1	1	TRUE	FALSE	FALSE	TRUE	FALSE	FALSE
GCF_024205285.1	Acinetobacter baumannii DETAB-R21	['GCF_024205285_1_WP_002001056.1']	['GCF_024205285_1_WP_001058620.1']	['GCF_024205285_1_WP_000972677.1']	['GCF_024205285_1_WP_000042091.1']	1	1	1	1	TRUE	FALSE	FALSE	TRUE	FALSE	FALSE
GCF_024589115.1	Acinetobacter baumannii 13259	['GCF_024589115_1_WP_002001056.1']	['GCF_024589115_1_WP_257258684.1']	['GCF_024589115_1_WP_257258682.1']	['GCF_024589115_1_WP_000042094.1']	1	1	1	1	TRUE	FALSE	FALSE	TRUE	FALSE	FALSE
GCF_024589795.1	Acinetobacter baumannii 11919	['GCF_024589795_1_WP_002001056.1']	['GCF_024589795_1_WP_257256960.1']	['GCF_024589795_1_WP_000972695.1']	['GCF_024589795_1_WP_004736069.1']	1	1	1	1	TRUE	FALSE	FALSE	TRUE	FALSE	FALSE
GCF_024732425.1	Acinetobacter baumannii LUH 6011	['GCF_024732425_1_WP_002001056.1']	['GCF_024732425_1_WP_001058613.1']	['GCF_024732425_1_WP_000972689.1']	['GCF_024732425_1_WP_000042092.1']	1	1	1	1	TRUE	FALSE	FALSE	TRUE	FALSE	FALSE
GCF_024749405.1	Acinetobacter baumannii OC074	['GCF_024749405_1_WP_002001056.1']	['GCF_024749405_1_WP_001058605.1']	['GCF_024749405_1_WP_000972695.1']	['GCF_024749405_1_WP_004736069.1']	1	1	1	1	TRUE	FALSE	FALSE	TRUE	FALSE	FALSE
GCF_024749445.1	Acinetobacter baumannii OC070	['GCF_024749445_1_WP_002001056.1']	['GCF_024749445_1_WP_023897074.1']	['GCF_024749445_1_WP_031960057.1']	['GCF_024749445_1_WP_005111667.1']	1	1	1	1	TRUE	FALSE	FALSE	TRUE	FALSE	FALSE
GCF_024749525.1	Acinetobacter baumannii OC059	['GCF_024749525_1_WP_002001056.1']	['GCF_024749525_1_WP_031999674.1']	['GCF_024749525_1_WP_031999672.1']	['GCF_024749525_1_WP_000042092.1']	1	1	1	1	TRUE	FALSE	FALSE	TRUE	FALSE	FALSE
GCF_024749585.1	Acinetobacter baumannii OC008	['GCF_024749585_1_WP_002001056.1']	['GCF_024749585_1_WP_262011025.1']	['GCF_024749585_1_WP_262011024.1']	['GCF_024749585_1_WP_262011023.1']	1	1	1	1	TRUE	FALSE	FALSE	TRUE	FALSE	FALSE
GCF_024749605.1	Acinetobacter baumannii LMG994	['GCF_024749605_1_WP_010590574.1']	['GCF_024749605_1_WP_031986135.1']	['GCF_024749605_1_WP_000972694.1']	['GCF_024749605_1_WP_031986133.1']	1	1	1	1	TRUE	FALSE	FALSE	TRUE	FALSE	FALSE
GCF_024749625.1	Acinetobacter baumannii DB053	['GCF_024749625_1_WP_002001056.1']	['GCF_024749625_1_WP_001058603.1']	['GCF_024749625_1_WP_000972683.1']	['GCF_024749625_1_WP_000042086.1']	1	1	1	1	TRUE	FALSE	FALSE	TRUE	FALSE	FALSE
GCF_024749645.1	Acinetobacter baumannii DB008	['GCF_024749645_1_WP_011858739.1']	['GCF_024749645_1_WP_005135515.1']	['GCF_024749645_1_WP_005135514.1']	['GCF_024749645_1_WP_000041929.1']	1	1	1	1	TRUE	FALSE	FALSE	TRUE	FALSE	FALSE
GCF_024749785.1	Acinetobacter baumannii DB001	['GCF_024749785_1_WP_002001056.1']	['GCF_024749785_1_WP_001058613.1']	['GCF_024749785_1_WP_000972689.1']	['GCF_024749785_1_WP_000042092.1']	1	1	1	1	TRUE	FALSE	FALSE	TRUE	FALSE	FALSE
GCF_025264005.1	Acinetobacter baumannii AB105					0	0	0	0	FALSE	TRUE	FALSE	FALSE	TRUE	FALSE
GCF_025456905.1	Acinetobacter baumannii 195WW	['GCF_025456905_1_WP_002001056.1']	['GCF_025456905_1_WP_071209625.1']	['GCF_025456905_1_WP_000972695.1']	['GCF_025456905_1_WP_065087112.1']	1	1	1	1	TRUE	FALSE	FALSE	TRUE	FALSE	FALSE
GCF_025457015.1	Acinetobacter baumannii 190WW	['GCF_025457015_1_WP_002001056.1']	['GCF_025457015_1_WP_262094402.1']	['GCF_025457015_1_WP_002047537.1']	['GCF_025457015_1_WP_005111667.1']	1	1	1	1	TRUE	FALSE	FALSE	TRUE	FALSE	FALSE
GCF_025515635.1	Acinetobacter baumannii INTEC_OZFC5	['GCF_025515635_1_WP_011858739.1']	['GCF_025515635_1_WP_020752932.1']	['GCF_025515635_1_WP_210169761.1']	['GCF_025515635_1_WP_210169760.1']	1	1	1	1	TRUE	FALSE	FALSE	TRUE	FALSE	FALSE
GCF_025717695.1	Acinetobacter baumannii AC1556	['GCF_025717695_1_WP_002001056.1']	['GCF_025717695_1_WP_086377297.1']	['GCF_025717695_1_WP_263506062.1']	['GCF_025717695_1_WP_213071031.1']	1	1	1	1	TRUE	FALSE	FALSE	TRUE	FALSE	FALSE
GCF_026062515.1	Acinetobacter baumannii RBH2	['GCF_026062515_1_WP_002001056.1']	['GCF_026062515_1_WP_001058610.1']	['GCF_026062515_1_WP_000972683.1']	['GCF_026062515_1_WP_065087112.1']	1	1	1	1	TRUE	FALSE	FALSE	TRUE	FALSE	FALSE
GCF_026153175.1	Acinetobacter baumannii 18EP	['GCF_026153175_1_WP_002001056.1']	['GCF_026153175_1_WP_225481395.1']	['GCF_026153175_1_WP_065707819.1']	['GCF_026153175_1_WP_000041930.1']	1	1	1	1	TRUE	FALSE	FALSE	TRUE	FALSE	FALSE
GCF_026273385.1	Acinetobacter baumannii AC1794	['GCF_026273385_1_WP_002001056.1']	['GCF_026273385_1_WP_266125724.1']	['GCF_026273385_1_WP_020752933.1']	['GCF_026273385_1_WP_000042092.1']	1	1	1	1	TRUE	FALSE	FALSE	TRUE	FALSE	FALSE
GCF_026273705.1	Acinetobacter baumannii AC1759	['GCF_026273705_1_WP_002001056.1']	['GCF_026273705_1_WP_266128704.1']	['GCF_026273705_1_WP_000972683.1']	['GCF_026273705_1_WP_266128399.1']	1	1	1	1	TRUE	FALSE	FALSE	TRUE	FALSE	FALSE
GCF_026273925.1	Acinetobacter baumannii AC1713	['GCF_026273925_1_WP_002001056.1']	['GCF_026273925_1_WP_001058620.1']	['GCF_026273925_1_WP_000972677.1']	['GCF_026273925_1_WP_000042091.1']	1	1	1	1	TRUE	FALSE	FALSE	TRUE	FALSE	FALSE
GCF_026675765.1	Acinetobacter baumannii MJH_58.1	['GCF_026675765_1_WP_002001056.1']	['GCF_026675765_1_WP_023897074.1']	['GCF_026675765_1_WP_045544400.1']	['GCF_026675765_1_WP_045544399.1']	1	1	1	1	TRUE	FALSE	FALSE	TRUE	FALSE	FALSE
GCF_027257275.1	Acinetobacter baumannii 57_XXE4	['GCF_027257275_1_WP_002001056.1']	['GCF_027257275_1_WP_024437390.1']	['GCF_027257275_1_WP_024437389.1']	['GCF_027257275_1_WP_000041930.1']	1	1	1	1	TRUE	FALSE	FALSE	TRUE	FALSE	FALSE
GCF_027257495.1	Acinetobacter baumannii 66_W83.1	['GCF_027257495_1_WP_002001056.1']	['GCF_027257495_1_WP_057052019.1']	['GCF_027257495_1_WP_269496029.1']	['GCF_027257495_1_WP_269496027.1']	1	1	1	1	TRUE	FALSE	FALSE	TRUE	FALSE	FALSE
GCF_027257815.1	Acinetobacter baumannii 141_Diagnostik	['GCF_027257815_1_WP_002001056.1']	['GCF_027257815_1_WP_196256664.1']	['GCF_027257815_1_WP_196256665.1']	['GCF_027257815_1_WP_196256666.1']	1	1	1	1	TRUE	FALSE	FALSE	TRUE	FALSE	FALSE
GCF_027558855.1	Acinetobacter baumannii WU_164	['GCF_027558855_1_WP_002001056.1']	['GCF_027558855_1_WP_031960056.1']	['GCF_027558855_1_WP_031960057.1']	['GCF_027558855_1_WP_000042093.1']	1	1	1	1	TRUE	FALSE	FALSE	TRUE	FALSE	FALSE
GCF_027854725.1	Acinetobacter baumannii AOR36_HL	['GCF_027854725_1_WP_002001056.1']	['GCF_027854725_1_WP_270901635.1']	['GCF_027854725_1_WP_262011024.1']	['GCF_027854725_1_WP_270901634.1']	1	1	1	1	TRUE	FALSE	FALSE	TRUE	FALSE	FALSE
GCF_028402505.1	Acinetobacter baumannii Acb20	['GCF_028402505_1_WP_002001056.1']	['GCF_028402505_1_WP_114252990.1']	['GCF_028402505_1_WP_114252992.1']	['GCF_028402505_1_WP_000042092.1']	1	1	1	1	TRUE	FALSE	FALSE	TRUE	FALSE	FALSE
GCA_001077675.1	Acinetobacter baumannii ATCC 17978-mff	['GCA_001077675_1_AKQ28659.1']	['GCA_001077675_1_AKQ27615.1']	['GCA_001077675_1_AKQ27614.1']	['GCA_001077675_1_AKQ27613.1']	1	1	1	1	TRUE	FALSE	FALSE	TRUE	FALSE	FALSE
GCA_019356215.1	Acinetobacter baumannii 17978UN	['GCA_019356215_1_QXZ47168.1']	['GCA_019356215_1_QXZ47167.1']	['GCA_019356215_1_QXZ47166.1']	['GCA_019356215_1_QXZ47165.1']	1	1	1	1	TRUE	FALSE	FALSE	TRUE	FALSE	FALSE
GCF_000580815.1	Acinetobacter baumannii 1035119	['GCF_000580815_1_WP_002001056.1']	['GCF_000580815_1_WP_031963167.1']	['GCF_000580815_1_WP_031960057.1']	['GCF_000580815_1_WP_005111667.1']	1	1	1	1	TRUE	FALSE	FALSE	TRUE	FALSE	FALSE
GCF_000583375.1	Acinetobacter baumannii 121738	['GCF_000583375_1_WP_002001056.1']	['GCF_000583375_1_WP_032014216.1']	['GCF_000583375_1_WP_032014217.1']	['GCF_000583375_1_WP_032014219.1']	1	1	1	1	TRUE	FALSE	FALSE	TRUE	FALSE	FALSE
GCF_000588135.1	Acinetobacter baumannii 1295549	['GCF_000588135_1_WP_002001056.1']	['GCF_000588135_1_WP_001058620.1']	['GCF_000588135_1_WP_004841914.1']	['GCF_000588135_1_WP_000042092.1']	1	1	1	1	TRUE	FALSE	FALSE	TRUE	FALSE	FALSE
GCF_000580315.1	Acinetobacter baumannii 1297	['GCF_000580315_1_WP_002001056.1']	['GCF_000580315_1_WP_001058623.1']	['GCF_000580315_1_WP_032044384.1']	['GCF_000580315_1_WP_032044383.1']	1	1	1	1	TRUE	FALSE	FALSE	TRUE	FALSE	FALSE
GCF_000584415.1	Acinetobacter baumannii 1412924	['GCF_000584415_1_WP_002001056.1']	['GCF_000584415_1_WP_032034232.1']	['GCF_000584415_1_WP_032034231.1']	['GCF_000584415_1_WP_000042092.1']	1	1	1	1	TRUE	FALSE	FALSE	TRUE	FALSE	FALSE
GCF_000611465.1	Acinetobacter baumannii 25569_5	['GCF_000611465_1_WP_002001056.1']	['GCF_000611465_1_WP_001058614.1']	['GCF_000611465_1_WP_000972693.1']	['GCF_000611465_1_WP_000042093.1']	1	1	1	1	TRUE	FALSE	FALSE	TRUE	FALSE	FALSE
GCF_000584355.1	Acinetobacter baumannii 318814	['GCF_000584355_1_WP_002001056.1']	['GCF_000584355_1_WP_001058625.1']	['GCF_000584355_1_WP_032018937.1']	['GCF_000584355_1_WP_032018936.1']	1	1	1	1	TRUE	FALSE	FALSE	TRUE	FALSE	FALSE
GCF_000581895.1	Acinetobacter baumannii 532279	['GCF_000581895_1_WP_002001056.1']	['GCF_000581895_1_WP_032060855.1']	['GCF_000581895_1_WP_032044384.1']	['GCF_000581895_1_WP_000042092.1']	1	1	1	1	TRUE	FALSE	FALSE	TRUE	FALSE	FALSE
GCF_000584095.1	Acinetobacter baumannii 846928	['GCF_000584095_1_WP_002132626.1']	['GCF_000584095_1_WP_032058994.1']	['GCF_000584095_1_WP_000972683.1']	['GCF_000584095_1_WP_000042092.1']	1	1	1	1	TRUE	FALSE	FALSE	TRUE	FALSE	FALSE
GCF_000021245.2	Acinetobacter baumannii AB0057	['GCF_000021245_2_WP_000368712.1']	['GCF_000021245_2_WP_001058619.1']	['GCF_000021245_2_WP_000972685.1']	['GCF_000021245_2_WP_000042089.1']	1	1	1	1	TRUE	FALSE	FALSE	TRUE	FALSE	FALSE
GCF_000297935.1	Acinetobacter baumannii Ab33333	['GCF_000297935_1_WP_002132626.1']	['GCF_000297935_1_WP_001058617.1']	['GCF_000297935_1_WP_000972683.1']	['GCF_000297935_1_WP_002156387.1']	1	1	1	1	TRUE	FALSE	FALSE	TRUE	FALSE	FALSE
GCF_000770605.1	Acinetobacter baumannii AB5075	['GCF_000770605_1_WP_000368712.1']	['GCF_000770605_1_WP_001058619.1']	['GCF_000770605_1_WP_000972685.1']	['GCF_000770605_1_WP_000042089.1']	1	1	1	1	TRUE	FALSE	FALSE	TRUE	FALSE	FALSE
GCF_000018445.1	Acinetobacter baumannii ACICU	['GCF_000018445_1_WP_002001056.1']	['GCF_000018445_1_WP_001058613.1']	['GCF_000018445_1_WP_000972689.1']	['GCF_000018445_1_WP_000042092.1']	1	1	1	1	TRUE	FALSE	FALSE	TRUE	FALSE	FALSE
GCF_000069245.1	Acinetobacter baumannii AYE					0	0	0	0	FALSE	TRUE	FALSE	FALSE	TRUE	FALSE
GCF_000498375.2	Acinetobacter baumannii DU202					0	0	0	0	FALSE	TRUE	FALSE	FALSE	TRUE	FALSE
GCF_000335535.1	Acinetobacter baumannii Naval-57	['GCF_000335535_1_WP_002001056.1']	['GCF_000335535_1_WP_002047535.1', 'GCF_000335535_1_WP_002048141.1']	['GCF_000335535_1_WP_002047537.1']	['GCF_000335535_1_WP_025467836.1']	1	2	1	1	TRUE	FALSE	FALSE	TRUE	FALSE	FALSE
GCF_000304675.1	Acinetobacter baumannii Naval-72	['GCF_000304675_1_WP_002001056.1']	['GCF_000304675_1_WP_000408245.1', 'GCF_000304675_1_WP_001058607.1']	['GCF_000304675_1_WP_000972682.1']	['GCF_000304675_1_WP_000042081.1']	1	2	1	1	TRUE	FALSE	FALSE	TRUE	FALSE	FALSE
GCF_000369165.1	Acinetobacter baumannii NIPH 201	['GCF_000369165_1_WP_002001056.1']	['GCF_000369165_1_WP_005111669.1']	['GCF_000369165_1_WP_005111668.1']	['GCF_000369165_1_WP_005111667.1']	1	1	1	1	TRUE	FALSE	FALSE	TRUE	FALSE	FALSE
GCF_000369225.1	Acinetobacter baumannii NIPH 329	['GCF_000369225_1_WP_002132626.1']	['GCF_000369225_1_WP_005124430.1']	['GCF_000369225_1_WP_002131889.1']	['GCF_000369225_1_WP_005124429.1']	1	1	1	1	TRUE	FALSE	FALSE	TRUE	FALSE	FALSE
GCF_000413915.1	Acinetobacter baumannii NIPH 410					0	0	0	0	FALSE	TRUE	FALSE	FALSE	TRUE	FALSE
GCF_000368545.1	Acinetobacter baumannii NIPH 60	['GCF_000368545_1_WP_002001056.1']	['GCF_000368545_1_WP_004841917.1']	['GCF_000368545_1_WP_004841914.1']	['GCF_000368545_1_WP_000042092.1']	1	1	1	1	TRUE	FALSE	FALSE	TRUE	FALSE	FALSE
GCF_000368205.1	Acinetobacter baumannii NIPH 615	['GCF_000368205_1_WP_025469422.1']	['GCF_000368205_1_WP_001058605.1']	['GCF_000368205_1_WP_004738583.1']	['GCF_000368205_1_WP_004736069.1']	1	1	1	1	TRUE	FALSE	FALSE	TRUE	FALSE	FALSE
GCF_000369265.1	Acinetobacter baumannii NIPH 67	['GCF_000369265_1_WP_002001056.1']	['GCF_000369265_1_WP_005132832.1']	['GCF_000369265_1_WP_005132830.1']	['GCF_000369265_1_WP_005132827.1']	1	1	1	1	TRUE	FALSE	FALSE	TRUE	FALSE	FALSE
GCF_000369305.1	Acinetobacter baumannii NIPH 70	['GCF_000369305_1_WP_011858739.1']	['GCF_000369305_1_WP_005135515.1']	['GCF_000369305_1_WP_005135514.1']	['GCF_000369305_1_WP_000041929.1']	1	1	1	1	TRUE	FALSE	FALSE	TRUE	FALSE	FALSE
GCF_000309235.1	Acinetobacter baumannii OIFC035	['GCF_000309235_1_WP_002132626.1']	['GCF_000309235_1_WP_002131906.1', 'GCF_000309235_1_WP_002132617.1', 'GCF_000309235_1_WP_002132435.1']	['GCF_000309235_1_WP_002131889.1']	['GCF_000309235_1_WP_005124429.1']	1	3	1	1	TRUE	FALSE	FALSE	TRUE	FALSE	FALSE
GCF_000335635.1	Acinetobacter baumannii OIFC047	['GCF_000335635_1_WP_002001056.1']	['GCF_000335635_1_WP_002061317.1', 'GCF_000335635_1_WP_002062180.1']	['GCF_000335635_1_WP_000972690.1']	['GCF_000335635_1_WP_000042086.1']	1	2	1	1	TRUE	FALSE	FALSE	TRUE	FALSE	FALSE
GCF_000305275.1	Acinetobacter baumannii OIFC110	['GCF_000305275_1_WP_002001056.1']	['GCF_000305275_1_WP_000327113.1', 'GCF_000305275_1_WP_001058621.1', 'GCF_000305275_1_WP_000437491.1']	['GCF_000305275_1_WP_000972690.1']	['GCF_000305275_1_WP_000042094.1']	1	3	1	1	TRUE	FALSE	FALSE	TRUE	FALSE	FALSE
GCF_000453165.1	Acinetobacter baumannii TG22204	['GCF_000453165_1_WP_024433368.1']	['GCF_000453165_1_WP_024433367.1']	['GCF_000453165_1_WP_024433366.1']	['GCF_000453165_1_WP_000042092.1']	1	1	1	1	TRUE	FALSE	FALSE	TRUE	FALSE	FALSE
GCF_000453225.1	Acinetobacter baumannii TG22332	['GCF_000453225_1_WP_002001056.1']	['GCF_000453225_1_WP_001058623.1']	['GCF_000453225_1_WP_000972682.1']	['GCF_000453225_1_WP_000042092.1']	1	1	1	1	TRUE	FALSE	FALSE	TRUE	FALSE	FALSE
GCF_000314635.1	Acinetobacter baumannii WC-348	['GCF_000314635_1_WP_002001056.1']	['GCF_000314635_1_WP_009516806.1', 'GCF_000314635_1_WP_002061317.1']	['GCF_000314635_1_WP_000972690.1']	['GCF_000314635_1_WP_000042086.1']	1	2	1	1	TRUE	FALSE	FALSE	TRUE	FALSE	FALSE
GCF_000505685.1	Acinetobacter baumannii ZW85-1	['GCF_000505685_1_WP_002001056.1']	['GCF_000505685_1_WP_023897074.1']	['GCF_000505685_1_WP_023897073.1']	['GCF_000505685_1_WP_043960394.1']	1	1	1	1	TRUE	FALSE	FALSE	TRUE	FALSE	FALSE
